# Transcriptional dynamics of transposable elements in the type I IFN response in *Myotis lucifugus* cells

**DOI:** 10.1101/2022.04.18.488675

**Authors:** Giulia Irene Maria Pasquesi, Conor J. Kelly, Andrea D. Ordonez, Edward B. Chuong

## Abstract

**Background:** Bats are a major reservoir of zoonotic viruses, and there has been growing interest in characterizing bat-specific features of innate immunity and inflammation. Recent studies have revealed bat-specific adaptations affecting interferon (IFN) signaling and IFN-stimulated genes (ISGs), but we still have a limited understanding of the genetic mechanisms that have shaped the evolution of bat immunity. Here we investigated the transcriptional and epigenetic dynamics of transposable elements (TEs) during the type I IFN response in little brown bat (*Myotis lucifugus*) primary embryonic fibroblast cells, using RNA-seq and CUT&RUN.

**Results:** We found multiple bat-specific TEs that undergo both locus-specific and family-level transcriptional induction in response to IFN. Our transcriptome reassembly identified multiple ISGs that have acquired novel exons from bat-specific TEs, including *NLRC5*, *SLNF5* and a previously unannotated isoform of the *IFITM2* gene. We also identified examples of TE-derived regulatory elements, but did not find strong evidence supporting genome-wide epigenetic activation of TEs in response to IFN.

**Conclusion:** Collectively, our study uncovers numerous TE-derived transcripts, proteins, and alternative isoforms that are induced by IFN in *Myotis lucifugus* cells, highlighting candidate loci that may contribute to bat-specific immune function.
