## Supplementary Table 9 for "Transcriptional dynamics of transposable elements in the type I IFN response in *Myotis lucifugus* cells"

### Sheet: Description
Supplementary Table S9
M. lucifugus embryonic fibroblast H3K27ac CUT&RUN motif analysis using XSTREME against JASPAR CORE 2018 vertebrates database
Only IFNa-inducible peaks with p-value < 0.10 and log2 fold change > 0 were used in this analysis
Sheets
IFNa-inducible H3K27ac	Motif enrichment for IFNa-inducible H3K27ac peaks
Description of columns:
RANK	Rank of enrichment of motif in primary sequences relative to control based on SEA p-values
SEED_MOTIF
CLUSTER
SOURCE	Name of motif. If known, this is the identifier in JASPAR database
ID	Unique motif name
ALT_ID	Alternate name
CONSENSUS	Motif consensus
WIDTH	Motif width
SITES	Number of sites in primary sequences
SEA_PVALUE	Optimal enrichment p-value according to binomial test
EVALUE	p-value that has been adjusted by number of queried motifs
EVALUE_ACC
SIM_SOURCE	Motif source
SIM_MOTIF	Motif ID, if known
MOTIF_URL	Motif URL, if known

### Sheet: IFNa-inducible H3K27ac
RANK	SEED_MOTIF	CLUSTER	SOURCE	ID	ALT_ID	CONSENSUS	WIDTH	SITES	SEA_PVALUE	EVALUE	EVALUE_ACC	SIM_SOURCE	SIM_MOTIF	MOTIF_URL
1	1	1	STREME	1-AGRGAGGRAGGGRGRGRGRG	STREME-1	AGRGAGGRAGGGRGRGRGRG	20	431	3e-48	3.52e-05	1	JASPAR2018_CORE_vertebrates_non-redundant.meme	MA0528.1 (ZNF263)	http://jaspar2018.genereg.net/matrix/MA0528.1
2	0	2	JASPAR2018_CORE_vertebrates_non-redundant.meme	MA0490.1	JUNB	NRRTGASTCAK	11	337	4.42e-42	2.68e-39	1	JASPAR2018_CORE_vertebrates_non-redundant.meme	MA0490.1	http://jaspar2018.genereg.net/matrix/MA0490.1
3	1	2	STREME	2-VTGASTCAB	STREME-2	VTGASTCAB	9	431	3.16e-39	0.000596	1	JASPAR2018_CORE_vertebrates_non-redundant.meme	MA0489.1 (JUN(var.2))	http://jaspar2018.genereg.net/matrix/MA0489.1
4	0	2	JASPAR2018_CORE_vertebrates_non-redundant.meme	MA0489.1	JUN(var.2)	RRRRRRTGASTCAT	14	396	5.4e-39	3.27e-36	1	JASPAR2018_CORE_vertebrates_non-redundant.meme	MA0489.1	http://jaspar2018.genereg.net/matrix/MA0489.1
5	0	2	JASPAR2018_CORE_vertebrates_non-redundant.meme	MA0478.1	FOSL2	KRRTGASTCAB	11	348	6.93e-39	4.2e-36	1	JASPAR2018_CORE_vertebrates_non-redundant.meme	MA0478.1	http://jaspar2018.genereg.net/matrix/MA0478.1
6	0	2	JASPAR2018_CORE_vertebrates_non-redundant.meme	MA0477.1	FOSL1	RRTGASTCAKV	11	431	2.02e-36	1.23e-33	1	JASPAR2018_CORE_vertebrates_non-redundant.meme	MA0477.1	http://jaspar2018.genereg.net/matrix/MA0477.1
7	0	2	JASPAR2018_CORE_vertebrates_non-redundant.meme	MA1134.1	FOS::JUNB	KATGASTCATHN	12	378	3.02e-36	1.83e-33	1	JASPAR2018_CORE_vertebrates_non-redundant.meme	MA1134.1	http://jaspar2018.genereg.net/matrix/MA1134.1
8	0	2	JASPAR2018_CORE_vertebrates_non-redundant.meme	MA0099.3	FOS::JUN	ATGAGTCAYM	10	456	5.48e-34	3.32e-31	1	JASPAR2018_CORE_vertebrates_non-redundant.meme	MA0099.3	http://jaspar2018.genereg.net/matrix/MA0099.3
9	0	2	JASPAR2018_CORE_vertebrates_non-redundant.meme	MA0491.1	JUND	DRTGASTCATS	11	428	1.38e-33	8.38e-31	1	JASPAR2018_CORE_vertebrates_non-redundant.meme	MA0491.1	http://jaspar2018.genereg.net/matrix/MA0491.1
10	0	2	JASPAR2018_CORE_vertebrates_non-redundant.meme	MA1128.1	FOSL1::JUN	NKATGACTCATNN	13	479	1.99e-33	1.21e-30	1	JASPAR2018_CORE_vertebrates_non-redundant.meme	MA1128.1	http://jaspar2018.genereg.net/matrix/MA1128.1
11	0	2	JASPAR2018_CORE_vertebrates_non-redundant.meme	MA0476.1	FOS	DVTGASTCATB	11	363	5.63e-33	3.41e-30	1	JASPAR2018_CORE_vertebrates_non-redundant.meme	MA0476.1	http://jaspar2018.genereg.net/matrix/MA0476.1
12	0	2	JASPAR2018_CORE_vertebrates_non-redundant.meme	MA1130.1	FOSL2::JUN	NNRTGAGTCAYN	12	459	1.04e-32	6.32e-30	1	JASPAR2018_CORE_vertebrates_non-redundant.meme	MA1130.1	http://jaspar2018.genereg.net/matrix/MA1130.1
13	0	1	JASPAR2018_CORE_vertebrates_non-redundant.meme	MA0528.1	ZNF263	GGAGGAGGRRGRGGRGGRRGR	21	353	6.14e-32	3.72e-29	1	JASPAR2018_CORE_vertebrates_non-redundant.meme	MA0528.1	http://jaspar2018.genereg.net/matrix/MA0528.1
14	0	2	JASPAR2018_CORE_vertebrates_non-redundant.meme	MA1138.1	FOSL2::JUNB	KRTGASTCAT	10	544	1.39e-31	8.42e-29	1	JASPAR2018_CORE_vertebrates_non-redundant.meme	MA1138.1	http://jaspar2018.genereg.net/matrix/MA1138.1
15	0	1	MEME	GGGGDGGGGGGRGGG	MEME-1	GGGGDGGGGGGRGGG	15	715	1.16e-29	2.8e-44	1	JASPAR2018_CORE_vertebrates_non-redundant.meme	MA0528.1 (ZNF263)	http://jaspar2018.genereg.net/matrix/MA0528.1
16	0	2	JASPAR2018_CORE_vertebrates_non-redundant.meme	MA1141.1	FOS::JUND	NKATGAGTCATNN	13	547	3.98e-29	2.41e-26	1	JASPAR2018_CORE_vertebrates_non-redundant.meme	MA1141.1	http://jaspar2018.genereg.net/matrix/MA1141.1
17	0	2	JASPAR2018_CORE_vertebrates_non-redundant.meme	MA1142.1	FOSL1::JUND	NRTGACTCAT	10	368	1.47e-28	8.9e-26	1	JASPAR2018_CORE_vertebrates_non-redundant.meme	MA1142.1	http://jaspar2018.genereg.net/matrix/MA1142.1
18	0	2	JASPAR2018_CORE_vertebrates_non-redundant.meme	MA1144.1	FOSL2::JUND	KATGACTCAT	10	537	2.2e-28	1.33e-25	1	JASPAR2018_CORE_vertebrates_non-redundant.meme	MA1144.1	http://jaspar2018.genereg.net/matrix/MA1144.1
19	0	2	JASPAR2018_CORE_vertebrates_non-redundant.meme	MA1135.1	FOSB::JUNB	KRTGASTCAT	10	564	2.79e-27	1.69e-24	1	JASPAR2018_CORE_vertebrates_non-redundant.meme	MA1135.1	http://jaspar2018.genereg.net/matrix/MA1135.1
20	0	2	JASPAR2018_CORE_vertebrates_non-redundant.meme	MA0655.1	JDP2	ATGACTCAT	9	378	6.54e-23	3.96e-20	1	JASPAR2018_CORE_vertebrates_non-redundant.meme	MA0655.1	http://jaspar2018.genereg.net/matrix/MA0655.1
21	0	1	STREME	9-CCACCCCCACCCC	STREME-9	CCACCCCCACCCC	13	283	1.43e-22	0.092	1	JASPAR2018_CORE_vertebrates_non-redundant.meme	MA0753.1 (ZNF740)	http://jaspar2018.genereg.net/matrix/MA0753.1
22	0	2	JASPAR2018_CORE_vertebrates_non-redundant.meme	MA1132.1	JUN::JUNB	KATGACKCAT	10	391	4.41e-22	2.67e-19	1	JASPAR2018_CORE_vertebrates_non-redundant.meme	MA1132.1	http://jaspar2018.genereg.net/matrix/MA1132.1
23	0	2	JASPAR2018_CORE_vertebrates_non-redundant.meme	MA0462.1	BATF::JUN	RRWATGASTCA	11	151	3.42e-21	2.07e-18	1	JASPAR2018_CORE_vertebrates_non-redundant.meme	MA0462.1	http://jaspar2018.genereg.net/matrix/MA0462.1
24	0	2	STREME	16-CACTGAGCCAMACCGGC	STREME-16	16-CACTGAGCCAMACCGGC	17	77	3.49e-19	1.66	1	STREME	16-CACTGAGCCAMACCGGC
25	1	3	JASPAR2018_CORE_vertebrates_non-redundant.meme	MA0073.1	RREB1	CCCCMAAMCAMCCMCMMMCV	20	266	5.36e-18	3.25e-15	1	JASPAR2018_CORE_vertebrates_non-redundant.meme	MA0073.1	http://jaspar2018.genereg.net/matrix/MA0073.1
26	0	2	JASPAR2018_CORE_vertebrates_non-redundant.meme	MA1137.1	FOSL1::JUNB	NDRTGACTCATNN	13	545	8.37e-18	5.07e-15	1	JASPAR2018_CORE_vertebrates_non-redundant.meme	MA1137.1	http://jaspar2018.genereg.net/matrix/MA1137.1
27	1	4	STREME	4-AAAAAAAAAAAAA	STREME-4	AAAAAAAAAAAAA	13	265	9.74e-18	0.0267	1	JASPAR2018_CORE_vertebrates_non-redundant.meme	MA1125.1 (ZNF384)	http://jaspar2018.genereg.net/matrix/MA1125.1
28	1	5	MEME	CACACACACACACACACACA	MEME-4	CACACACACACACACACACA	20	84	2.26e-17	1.4e-16	1	MEME	CACACACACACACACACACA
29	0	4	STREME	18-AAAAKCAATGDAAAMAT	STREME-18	18-AAAAKCAATGDAAAMAT	17	143	1.92e-16	7.68	1	JASPAR2018_CORE_vertebrates_non-redundant.meme	MA0898.1 (Hmx3)	http://jaspar2018.genereg.net/matrix/MA0898.1
30	1	6	STREME	5-GCTGCCTCCTGCACRCCCCC	STREME-5	GCTGCCTCCTGCACRCCCCC	20	99	2.07e-16	0.033	1	JASPAR2018_CORE_vertebrates_non-redundant.meme	MA1102.1 (CTCFL)	http://jaspar2018.genereg.net/matrix/MA1102.1
31	0	4	STREME	15-AAAATAAATAAA	STREME-15	15-AAAATAAATAAA	12	202	5.79e-16	1.56	1	JASPAR2018_CORE_vertebrates_non-redundant.meme	MA0757.1 (ONECUT3)	http://jaspar2018.genereg.net/matrix/MA0757.1
32	1	7	STREME	14-AGTTTCADTTTC	STREME-14	14-AGTTTCADTTTC	12	122	2.55e-15	1.35	1	JASPAR2018_CORE_vertebrates_non-redundant.meme	MA0517.1 (STAT1::STAT2)	http://jaspar2018.genereg.net/matrix/MA0517.1
33	0	2	JASPAR2018_CORE_vertebrates_non-redundant.meme	MA0841.1	NFE2	VATGACTCATS	11	402	3.35e-15	2.03e-12	1	JASPAR2018_CORE_vertebrates_non-redundant.meme	MA0841.1	http://jaspar2018.genereg.net/matrix/MA0841.1
34	1	8	STREME	6-GAATCGAACCTGGRACCC	STREME-6	GAATCGAACCTGGRACCC	18	75	5.1e-15	0.033	1	STREME	6-GAATCGAACCTGGRACCC
35	1	9	STREME	7-AGAGAAWCATTGATCR	STREME-7	AGAGAAWCATTGATCR	16	69	1.31e-14	0.033	1	STREME	7-AGAGAAWCATTGATCR
36	0	2	MEME	CCTRGCCRGTTTGGCTCAGT	MEME-6	CCTRGCCRGTTTGGCTCAGT	20	25	1.71e-14	4.3e-09	1	MEME	CCTRGCCRGTTTGGCTCAGT
37	0	1	JASPAR2018_CORE_vertebrates_non-redundant.meme	MA0516.1	SP2	GYCCCGCCYCYBSSS	15	533	1.93e-14	1.17e-11	1	JASPAR2018_CORE_vertebrates_non-redundant.meme	MA0516.1	http://jaspar2018.genereg.net/matrix/MA0516.1
38	1	10	STREME	3-TTTTAAAAAAA	STREME-3	TTTTAAAAAAA	11	234	2.09e-14	0.0159	1	JASPAR2018_CORE_vertebrates_non-redundant.meme	MA1125.1 (ZNF384)	http://jaspar2018.genereg.net/matrix/MA1125.1
39	0	1	JASPAR2018_CORE_vertebrates_non-redundant.meme	MA0079.3	SP1	GCCCCKCCCCC	11	284	3.04e-14	1.84e-11	1	JASPAR2018_CORE_vertebrates_non-redundant.meme	MA0079.3	http://jaspar2018.genereg.net/matrix/MA0079.3
40	1	11	STREME	12-GGCACATRCCYGGGTTG	STREME-12	12-GGCACATRCCYGGGTTG	17	69	4.43e-14	0.654	1	JASPAR2018_CORE_vertebrates_non-redundant.meme	MA0822.1 (HES7)	http://jaspar2018.genereg.net/matrix/MA0822.1
41	1	12	STREME	10-CTGGGGATCGAGCCCR	STREME-10	10-CTGGGGATCGAGCCCR	16	79	1.12e-13	0.0985	1	JASPAR2018_CORE_vertebrates_non-redundant.meme	MA0056.1 (MZF1)	http://jaspar2018.genereg.net/matrix/MA0056.1
42	0	7	JASPAR2018_CORE_vertebrates_non-redundant.meme	MA0517.1	STAT1::STAT2	THAGTTTCRKTTTCY	15	392	2.35e-13	1.43e-10	1	JASPAR2018_CORE_vertebrates_non-redundant.meme	MA0517.1	http://jaspar2018.genereg.net/matrix/MA0517.1
43	0	4	MEME	AAAAAAAAAAAAAWAAAAWA	MEME-2	AAAAAAAAAAAAAWAAAAWA	20	526	2.59e-13	4.6e-28	1	JASPAR2018_CORE_vertebrates_non-redundant.meme	MA1125.1 (ZNF384)	http://jaspar2018.genereg.net/matrix/MA1125.1
44	0	2	JASPAR2018_CORE_vertebrates_non-redundant.meme	MA1101.1	BACH2	NMTGACTCAGCANH	14	438	4.7e-13	2.85e-10	1	JASPAR2018_CORE_vertebrates_non-redundant.meme	MA1101.1	http://jaspar2018.genereg.net/matrix/MA1101.1
45	1	13	JASPAR2018_CORE_vertebrates_non-redundant.meme	MA0599.1	KLF5	GCCCCDCCCH	10	320	6.36e-13	3.86e-10	1	JASPAR2018_CORE_vertebrates_non-redundant.meme	MA0599.1	http://jaspar2018.genereg.net/matrix/MA0599.1
46	0	1	MEME	TCYCTCTCYCTYYCTCTCT	MEME-3	TCYCTCTCYCTYYCTCTCT	19	101	1.85e-12	6e-20	1	JASPAR2018_CORE_vertebrates_non-redundant.meme	MA0528.1 (ZNF263)	http://jaspar2018.genereg.net/matrix/MA0528.1
47	1	14	JASPAR2018_CORE_vertebrates_non-redundant.meme	MA0032.2	FOXC1	WAWGTAAAYAW	11	602	4.03e-11	2.44e-08	1	JASPAR2018_CORE_vertebrates_non-redundant.meme	MA0032.2	http://jaspar2018.genereg.net/matrix/MA0032.2
48	0	7	JASPAR2018_CORE_vertebrates_non-redundant.meme	MA1419.1	IRF4	HCGAAACCGAAACYA	15	160	8.08e-11	4.89e-08	1	JASPAR2018_CORE_vertebrates_non-redundant.meme	MA1419.1	http://jaspar2018.genereg.net/matrix/MA1419.1
49	0	2	JASPAR2018_CORE_vertebrates_non-redundant.meme	MA0150.2	Nfe2l2	CASNATGACTCAGCA	15	113	8.46e-11	5.13e-08	1	JASPAR2018_CORE_vertebrates_non-redundant.meme	MA0150.2	http://jaspar2018.genereg.net/matrix/MA0150.2
50	1	15	STREME	17-ATTTTACAGATGAGRA	STREME-17	17-ATTTTACAGATGAGRA	16	44	1.52e-10	2.47	1	JASPAR2018_CORE_vertebrates_non-redundant.meme	MA0035.3 (Gata1)	http://jaspar2018.genereg.net/matrix/MA0035.3
51	0	5	STREME	13-ACACACACACACACACACAC	STREME-13	13-ACACACACACACACACACAC	20	120	1.64e-10	1.35	1	STREME	13-ACACACACACACACACACAC
52	0	9	MEME	TCTCTCWCATCRATGTTTCT	MEME-7	TCTCTCWCATCRATGTTTCT	20	18	2.04e-10	0.00045	1	MEME	TCTCTCWCATCRATGTTTCT
53	0	7	JASPAR2018_CORE_vertebrates_non-redundant.meme	MA1418.1	IRF3	NSRRAAMGGAAACCGAAACYR	21	355	3.58e-10	2.17e-07	1	JASPAR2018_CORE_vertebrates_non-redundant.meme	MA1418.1	http://jaspar2018.genereg.net/matrix/MA1418.1
54	1	16	STREME	8-RTAGAGCRTCGRCCTR	STREME-8	RTAGAGCRTCGRCCTR	16	78	5.01e-10	0.033	1	STREME	8-RTAGAGCRTCGRCCTR
55	0	14	JASPAR2018_CORE_vertebrates_non-redundant.meme	MA0846.1	FOXC2	WAWGTAAACAWW	12	561	1.01e-09	6.12e-07	1	JASPAR2018_CORE_vertebrates_non-redundant.meme	MA0846.1	http://jaspar2018.genereg.net/matrix/MA0846.1
56	0	14	JASPAR2018_CORE_vertebrates_non-redundant.meme	MA0845.1	FOXB1	WATGTAAATAT	11	632	2.9e-09	1.76e-06	1	JASPAR2018_CORE_vertebrates_non-redundant.meme	MA0845.1	http://jaspar2018.genereg.net/matrix/MA0845.1
57	0	2	JASPAR2018_CORE_vertebrates_non-redundant.meme	MA0501.1	MAF::NFE2	ATGACTCAGCANWTY	15	156	3.06e-09	1.86e-06	1	JASPAR2018_CORE_vertebrates_non-redundant.meme	MA0501.1	http://jaspar2018.genereg.net/matrix/MA0501.1
58	1	17	MEME	GCGGACTGAAGGGTCCCAGG	MEME-5	GCGGACTGAAGGGTCCCAGG	20	38	3.08e-09	3.1e-08	1	JASPAR2018_CORE_vertebrates_non-redundant.meme	MA0111.1 (Spz1)	http://jaspar2018.genereg.net/matrix/MA0111.1
59	1	18	JASPAR2018_CORE_vertebrates_non-redundant.meme	MA0757.1	ONECUT3	AAAAAATCRATAAH	14	238	9.15e-09	5.55e-06	1	JASPAR2018_CORE_vertebrates_non-redundant.meme	MA0757.1	http://jaspar2018.genereg.net/matrix/MA0757.1
60	0	7	JASPAR2018_CORE_vertebrates_non-redundant.meme	MA0653.1	IRF9	AACGAAACCGAAACT	15	39	5.27e-08	3.19e-05	1	JASPAR2018_CORE_vertebrates_non-redundant.meme	MA0653.1	http://jaspar2018.genereg.net/matrix/MA0653.1
61	0	14	JASPAR2018_CORE_vertebrates_non-redundant.meme	MA0614.1	Foxj2	RTAAACAA	8	753	1.19e-07	7.19e-05	1	JASPAR2018_CORE_vertebrates_non-redundant.meme	MA0614.1	http://jaspar2018.genereg.net/matrix/MA0614.1
62	1	19	JASPAR2018_CORE_vertebrates_non-redundant.meme	MA0052.3	MEF2A	KCTAWAAATAGM	12	405	2.03e-07	0.000123	1	JASPAR2018_CORE_vertebrates_non-redundant.meme	MA0052.3	http://jaspar2018.genereg.net/matrix/MA0052.3
63	0	7	JASPAR2018_CORE_vertebrates_non-redundant.meme	MA0050.2	IRF1	NTTYASTTTCACTTTCDBTTT	21	824	2.3e-07	0.000139	1	JASPAR2018_CORE_vertebrates_non-redundant.meme	MA0050.2	http://jaspar2018.genereg.net/matrix/MA0050.2
64	0	13	JASPAR2018_CORE_vertebrates_non-redundant.meme	MA1107.1	KLF9	VSCCACACCCACH	13	609	3e-07	0.000182	1	JASPAR2018_CORE_vertebrates_non-redundant.meme	MA1107.1	http://jaspar2018.genereg.net/matrix/MA1107.1
65	0	7	JASPAR2018_CORE_vertebrates_non-redundant.meme	MA0051.1	IRF2	SGAAAGYGAAASCRWWWM	18	70	6.34e-07	0.000384	1	JASPAR2018_CORE_vertebrates_non-redundant.meme	MA0051.1	http://jaspar2018.genereg.net/matrix/MA0051.1
66	0	2	JASPAR2018_CORE_vertebrates_non-redundant.meme	MA0496.2	MAFK	WWWTGCTGASTCAGCAWWW	19	459	1.37e-06	0.000829	1	JASPAR2018_CORE_vertebrates_non-redundant.meme	MA0496.2	http://jaspar2018.genereg.net/matrix/MA0496.2
67	0	13	JASPAR2018_CORE_vertebrates_non-redundant.meme	MA0741.1	KLF16	GMCACGCCCCC	11	329	3.05e-06	0.00185	1	JASPAR2018_CORE_vertebrates_non-redundant.meme	MA0741.1	http://jaspar2018.genereg.net/matrix/MA0741.1
68	0	14	JASPAR2018_CORE_vertebrates_non-redundant.meme	MA0040.1	Foxq1	HATTGTTTATW	11	798	3.21e-06	0.00195	1	JASPAR2018_CORE_vertebrates_non-redundant.meme	MA0040.1	http://jaspar2018.genereg.net/matrix/MA0040.1
69	0	7	JASPAR2018_CORE_vertebrates_non-redundant.meme	MA0772.1	IRF7	HCGAAARYGAAAVT	14	200	3.39e-06	0.00206	1	JASPAR2018_CORE_vertebrates_non-redundant.meme	MA0772.1	http://jaspar2018.genereg.net/matrix/MA0772.1
70	0	14	JASPAR2018_CORE_vertebrates_non-redundant.meme	MA0848.1	FOXO4	GTAAACA	7	737	6.72e-06	0.00407	1	JASPAR2018_CORE_vertebrates_non-redundant.meme	MA0848.1	http://jaspar2018.genereg.net/matrix/MA0848.1
71	0	19	JASPAR2018_CORE_vertebrates_non-redundant.meme	MA0773.1	MEF2D	DCTAWAAATAGM	12	331	8.36e-06	0.00507	1	JASPAR2018_CORE_vertebrates_non-redundant.meme	MA0773.1	http://jaspar2018.genereg.net/matrix/MA0773.1
72	0	13	JASPAR2018_CORE_vertebrates_non-redundant.meme	MA0747.1	SP8	RCCACGCCCMCY	12	642	9.42e-06	0.00571	1	JASPAR2018_CORE_vertebrates_non-redundant.meme	MA0747.1	http://jaspar2018.genereg.net/matrix/MA0747.1
73	0	1	JASPAR2018_CORE_vertebrates_non-redundant.meme	MA0471.1	E2F6	RGGCGGGARRV	11	791	9.56e-06	0.0058	1	JASPAR2018_CORE_vertebrates_non-redundant.meme	MA0471.1	http://jaspar2018.genereg.net/matrix/MA0471.1
74	0	7	JASPAR2018_CORE_vertebrates_non-redundant.meme	MA0652.1	IRF8	HCGAAACCGAAACT	14	84	1.08e-05	0.00652	1	JASPAR2018_CORE_vertebrates_non-redundant.meme	MA0652.1	http://jaspar2018.genereg.net/matrix/MA0652.1
75	1	20	JASPAR2018_CORE_vertebrates_non-redundant.meme	MA1111.1	NR2F2	NAAAGGTCANR	11	557	3.45e-05	0.0209	1	JASPAR2018_CORE_vertebrates_non-redundant.meme	MA1111.1	http://jaspar2018.genereg.net/matrix/MA1111.1
76	0	2	JASPAR2018_CORE_vertebrates_non-redundant.meme	MA1143.1	FOSL1::JUND(var.2)	RTGACGTMAY	10	570	4.93e-05	0.0299	1	JASPAR2018_CORE_vertebrates_non-redundant.meme	MA1143.1	http://jaspar2018.genereg.net/matrix/MA1143.1
77	1	21	JASPAR2018_CORE_vertebrates_non-redundant.meme	MA0526.2	USF2	NNNGGTCACGTGRYYN	16	266	5.02e-05	0.0304	1	JASPAR2018_CORE_vertebrates_non-redundant.meme	MA0526.2	http://jaspar2018.genereg.net/matrix/MA0526.2
78	0	19	JASPAR2018_CORE_vertebrates_non-redundant.meme	MA0660.1	MEF2B	RCTAWAAATAGC	12	287	8.05e-05	0.0488	1	JASPAR2018_CORE_vertebrates_non-redundant.meme	MA0660.1	http://jaspar2018.genereg.net/matrix/MA0660.1
79	1	22	STREME	19-CRGGGCCTGGGV	STREME-19	19-CRGGGCCTGGGV	12	213	0.000263	13.1	1	STREME	19-CRGGGCCTGGGV
80	1	23	STREME	11-AAAGCAAAG	STREME-11	11-AAAGCAAAG	9	176	0.00636	0.104	1	JASPAR2018_CORE_vertebrates_non-redundant.meme	MA1421.1 (TCF7L1)	http://jaspar2018.genereg.net/matrix/MA1421.1
81	0	1	STREME	20-GCAGGAAGGAAAAG	STREME-20	20-GCAGGAAGGAAAAG	14	41	0.0152	15	1	JASPAR2018_CORE_vertebrates_non-redundant.meme	MA0149.1 (EWSR1-FLI1)	http://jaspar2018.genereg.net/matrix/MA0149.1
# XSTREME (Motif Discovery and Enrichment Analysis): Version 5.4.1 released on Sat Aug 21 19:23:23 2021 -0700
# The format of this file is described at https://meme-suite.org/meme/doc/xstreme-output-format.html
# xstreme --verbosity 2 --oc H3K27ac_IFNa_4h_vs_0h_pval_0.10_log2FC0_up --dna --p H3K27ac_IFNa_4h_vs_0h_pval_0.10_log2FC0_up.fa --m JASPAR2018_CORE_vertebrates_non-redundant.meme --minw 6 --maxw 20 --streme-nmotifs 20 --align center
