## Supplementary Table 6 for "Transcriptional dynamics of transposable elements in the type I IFN response in *Myotis lucifugus* cells"

### Sheet: Syncytin
Concatenated exons blastx analysis
Seq Identity >= 45%, e-value =< 1e-10, alignment length >= 100bp
	Location
STRINGTIE Isoform ID	Chr	start	end	Protein ID	SwissProt ID	Gene_Species	RSEM: TPM
STRG.27376.4	HiC_scaffold_13	7423530	7433790	NP_001292522.1	P31796	ENV_AVISN	46.7
STRG.41586.2	HiC_scaffold_19	82410592	82421535	NP_001292522.1	P03399	ENV_AVIRE	0.55
STRG.52283.1	HiC_scaffold_22	106082058	106082602	NP_001292522.1	NA		0.88
	** NO 4hr or 24hr ISGS **

### Sheet: Syncytin_ORF
ORF blastx analysis
Seq Identity >= 50%, e-value =< 1e-10, alignment length >= 150bp
	Location
STRINGTIE Isoform ID	Chr	start	end	Protein ID	SwissProt ID	Gene_Species	RSEM: TPM
STRG.34206.1	HiC_scaffold_17	916562	985340	NP_001232880.2	P14778	IL1R1_HUMAN	25.4233
STRG.47664.1	HiC_scaffold_21	100098295	100183106	NP_001292522.1	Q9NRM7	LATS2_HUMAN	15.2433
	** NO 4hr or 24hr ISGS **

### Sheet: gEVE
Concatenated exons blastx analysis
Seq Identity >= 50%, e-value =< 1e-10, alignment length >= 200bp
	Location
STRINGTIE Isoform ID	Chr	start	end	Viral Protein	SwissProt ID	Gene_Species	RSEM: TPM	Notes
STRG.22146.2	HiC_scaffold_10	44201479	44212483	AP,AP_v_clade|Panu2.chr3.107351109.107352314.-	Q86TG7	PEG10_HUMAN	6.87
STRG.23742.3	HiC_scaffold_11	69250311	69484265	pol,RVT_1|BtauUMD31.chr16.10811091.10813055.-	Q00597	FANCC_HUMAN	1.26
STRG.24928.2	HiC_scaffold_11	45177802	45187975	pol,RVT_1|BtauUMD31.chr4.16206161.16207663.+	Q9WTP7	KAD3_MOUSE	23.2333
STRG.31612.1	HiC_scaffold_14	27605069	27607452	gag,Gag_p30|GAG,GAG_gammaretroviridae|Sscr102.chr15.74090194.74091588.-	Q9TTC2	GAG_KORV	4.20333
STRG.33810.1	HiC_scaffold_16	4873768	4883307	RT,RT_epsilonretroviridae|RT,RT_gammaretroviridae|Mdom5.chr5.285687589.285688863.-	Q4PS77	MTG1_BOVIN	23.8833
STRG.36162.6	HiC_scaffold_17	31301460	31350273	pol,RVT_1|BtauUMD31.chr4.16206161.16207663.+	Q8N668	COMD1_HUMAN	0.71
STRG.39347.1	HiC_scaffold_18	44639880	44752718	pol,RVT_1|Ecab2.chr2.11392186.11393628.-	Q96I59	SYNM_HUMAN	5.45333
STRG.47762.1	HiC_scaffold_21	103643807	103730652	pol,RVT_1|Ecab2.chr20.32432271.32434271.+	Q9UMW8	UBP18_HUMAN	30.33	In the first 300aa - Peptidase _C119 domain
STRG.47781.2	HiC_scaffold_21	104052266	104130960	pol,RVT_1|BtauUMD31.chr4.16206161.16207663.+	P70340	SMAD1_MOUSE	2.27
Concatenated exons blastx analysis: ISGs
Seq Identity >= 45%, e-value =< 1e-10, alignment length >= 100bp
	Location
STRINGTIE Isoform ID	Chr	start	end	Viral Protein	SwissProt ID	Gene_Species	RSEM: TPM	Notes
STRG.47762.1	HiC_scaffold_21	103643807	103730652	pol,RVT_1|Ecab2.chr20.32432271.32434271.+ | Active UCH (QFG74685.1)	Q9UMW8	UBP18_HUMAN	30.33	In the first 300aa - Peptidase _C119 domain

### Sheet: gEVE_ORF
ORF blastx analysis
Seq Identity >= 50%, e-value =< 1e-10, alignment length >= 200bp
	Location
STRINGTIE Isoform ID	Chr	start	end	Viral Protein	SwissProt ID	Gene_Species	RSEM: TPM
STRG.1010.1	HiC_scaffold_1	106516054	106787181	pol,RVT_1|BtauUMD31.chr4.16206161.16207663.+	O00469	PLOD2_HUMAN	64.77
STRG.1010.2	HiC_scaffold_1	106516054	106766775	pol,RVT_1|BtauUMD31.chr4.16206161.16207663.+	O00469	PLOD2_HUMAN	60.4833
STRG.1018.1	HiC_scaffold_1	107360200	107399137	pol,RVT_1|Ecab2.chr7.29172577.29174676.-	Q8NDZ4	DIK2A_HUMAN	10.9633
STRG.1058.1	HiC_scaffold_1	108783778	108856681	pol,RVT_1|Chir1.chr6.69105046.69106086.-	O15042	SR140_HUMAN	58.99
STRG.1059.1	HiC_scaffold_1	109045430	109170858	pol,RVT_1|Ecab2.chr29.2282334.2283140.+	Q9UKZ9	PCOC2_HUMAN	4.35
STRG.1069.1	HiC_scaffold_1	109213226	109375991	pol,RVT_1|Fcat62.chrA1.212858703.212859842.+	P48995	TRPC1_HUMAN	1.64667
STRG.1069.2	HiC_scaffold_1	109213226	109375991	pol,RVT_1|Fcat62.chrA1.212858703.212859842.+	Q9TUN9	TRPC1_RABIT	2.08
STRG.1072.1	HiC_scaffold_1	109612906	109769496	pol,RVT_1|Oari31.chr1.202650616.202653006.-	Q13535	ATR_HUMAN	8.81667
STRG.1077.1	HiC_scaffold_1	110116558	110232025	pol,RVT_1|Ecab2.chr11.27050213.27051139.+	Q08D86	GLPK5_BOVIN	0.766667
STRG.1109.2	HiC_scaffold_1	111311510	111448912	pol,RVT_1|Ecab2.chr3.84412030.84413220.+	Q6DN90	IQEC1_HUMAN	2.32
STRG.1115.1	HiC_scaffold_1	111459862	111528388	pol,RVT_1|BtauUMD31.chr4.16206161.16207663.+	Q9H845	ACAD9_HUMAN	23.7433
STRG.1125.1	HiC_scaffold_1	111701378	111755783	pol,RVT_1|Ecab2.chr20.32432271.32434271.+	Q8IWJ2	GCC2_HUMAN	9.34
STRG.1130.1	HiC_scaffold_1	111713755	111807468	pol,RVT_1|BtauUMD31.chr4.16206161.16207663.+	Q58DW0	RL4_BOVIN	172.723
STRG.1137.1	HiC_scaffold_1	111783563	111916565	pol,RVT_1|BtauUMD31.chr4.16206161.16207663.+	P48059	LIMS1_HUMAN	72.4033
STRG.1152.1	HiC_scaffold_1	112204774	112259013	pol,RVT_1|Btau461.chr8.43553230.43554696.-	Q0VF22	CC138_MOUSE	3.03333
STRG.1152.1	HiC_scaffold_1	112204774	112259013	pol,RVT_1|RT,RT_17_6|RT,RT_badnavirus|RT,RT_cer2_3|RT,RT_crm|RT,RT_del|RT,RT_deltaretroviridae|RT,RT_epsilonretroviridae|RT,RT_gammaretroviridae|RT,RT_gmr1|RT,RT_micropia_mdg3|RT,RT_osvaldo|RT,RT_pyggy|RT,RT_spumaretroviridae|Sscr102.chr3.42961912.42962766.-	Q0VF22	CC138_MOUSE	3.03333
STRG.1177.1	HiC_scaffold_1	112872726	112945743	pol,RVT_1|Cfam31.chr5.44786154.44789987.+	Q2KJB1	SEP10_BOVIN	44.7133
