## Supplementary Table 7 for "Transcriptional dynamics of transposable elements in the type I IFN response in *Myotis lucifugus* cells"

### Sheet: TE_TSS_SwissProt_ISG4h
4 hrs
	TSS Coordinates			TE and location
STRINGTIE Isoform ID	Chr	start	end	TE	Chr	start	end	SwissProt ID	Gene ID	Strandedness
STRG.1810.1	HiC_scaffold_1	55544328	55544329	Ves2_ML	HiC_scaffold_1	55544280	55544497	Q460N5	PAR14_HUMAN	+
STRG.21823.1	HiC_scaffold_10	27135909	27135910	Ves2_ML	HiC_scaffold_10	27135903	27136053	Q7Z2W4	ZC3HAV1_HUMAN	+
STRG.26631.1	HiC_scaffold_13	51472345	51472346	LTR10A_ML	HiC_scaffold_13	51472125	51472487	Q08DM5	CS012_BOVIN	-
STRG.2719.1	HiC_scaffold_1	144004614	144004615	L1MD	HiC_scaffold_1	144004289	144004622	Q5D1D6	GBP1_CHLAE	-
STRG.29262.2	HiC_scaffold_15	1417190	1417191	Ves3_ML	HiC_scaffold_15	1417014	1417238	P41226	UBA7_HUMAN	-
STRG.300.2	HiC_scaffold_1	5634274	5634275	Charlie2b	HiC_scaffold_1	5634044	5634546	Q5R5G3	MX1_PONAB	+
STRG.30931.1	HiC_scaffold_14	14333744	14333745	L1MD	HiC_scaffold_14	14333503	14333781	Q6GPH4	XAF1_HUMAN	+
STRG.36584.3	HiC_scaffold_17	47830759	47830760	HAL1-1E_ML	HiC_scaffold_17	47830679	47830761	Q03963	E2AK2_MOUSE	+
STRG.48112.1	HiC_scaffold_21	119391854	119391855	MER5B	HiC_scaffold_21	119391832	119391924	Q2HJ93	PHF11_BOVIN	+
STRG.55087.1	HiC_scaffold_1947	714	715	L1MEg2	HiC_scaffold_1947	604	788	Q5K651	SAMD9_HUMAN	+
STRG.57864.1	HiC_scaffold_10167	18155	18156	L2c	HiC_scaffold_10167	18074	18265	P20592	MX2_HUMAN	-
24 hrs
	TSS Coordinates			TE and location
STRINGTIE Isoform ID	Chr	start	end	TE	Chr	start	end	SwissProt ID	Gene ID	Strandedness
STRG.1810.1	HiC_scaffold_1	55544328	55544329	Ves2_ML	HiC_scaffold_1	55544280	55544497	Q460N5	PAR14_HUMAN	+
STRG.26631.1	HiC_scaffold_13	51472345	51472346	LTR10A_ML	HiC_scaffold_13	51472125	51472487	Q08DM5	CS012_BOVIN	-
STRG.2719.1	HiC_scaffold_1	144004614	144004615	L1MD	HiC_scaffold_1	144004289	144004622	Q5D1D6	GBP1_CHLAE	-
STRG.29262.2	HiC_scaffold_15	1417190	1417191	Ves3_ML	HiC_scaffold_15	1417014	1417238	P41226	UBA7_HUMAN	-
STRG.300.2	HiC_scaffold_1	5634274	5634275	Charlie2b	HiC_scaffold_1	5634044	5634546	Q5R5G3	MX1_PONAB	+
STRG.30931.1	HiC_scaffold_14	14333744	14333745	L1MD	HiC_scaffold_14	14333503	14333781	Q6GPH4	XAF1_HUMAN	+
STRG.36584.3	HiC_scaffold_17	47830759	47830760	HAL1-1E_ML	HiC_scaffold_17	47830679	47830761	Q03963	E2AK2_MOUSE	+
STRG.55087.1	HiC_scaffold_1947	714	715	L1MEg2	HiC_scaffold_1947	604	788	Q5K651	SAMD9_HUMAN	+
STRG.57864.1	HiC_scaffold_10167	18155	18156	L2c	HiC_scaffold_10167	18074	18265	P20592	MX2_HUMAN	-

### Sheet: TSS_histocompatibility_locus
4 hrs
	TSS Coordinates			TE and location
STRINGTIE Isoform ID	Chr	start	end	TE	Chr	start	end	SwissProt ID	Gene ID	Strandedness
STRG.27512.1	HiC_scaffold_13	9150829	9150830	rnd-6_family-151	HiC_scaffold_13	9150590	9151744	P30386	1C03_GORGO	+
STRG.27129.1	HiC_scaffold_13	1133323	1133324	rnd-6_family-151	HiC_scaffold_13	1133136	1135335	P30387	1C04_GORGO	+
STRG.27129.2	HiC_scaffold_13	1134097	1134098	rnd-6_family-151	HiC_scaffold_13	1133136	1135335	P13751	1B02_PANTR	+
STRG.27129.3	HiC_scaffold_13	1134097	1134098	rnd-6_family-151	HiC_scaffold_13	1133136	1135335	P13751	1B02_PANTR	+
STRG.27129.4	HiC_scaffold_13	1134097	1134098	rnd-6_family-151	HiC_scaffold_13	1133136	1135335	P13751	1B02_PANTR	+
STRG.27129.5	HiC_scaffold_13	1134097	1134098	rnd-6_family-151	HiC_scaffold_13	1133136	1135335	P13751	1B02_PANTR	+
STRG.27129.6	HiC_scaffold_13	1134097	1134098	rnd-6_family-151	HiC_scaffold_13	1133136	1135335	P13751	1B02_PANTR	+
STRG.27129.7	HiC_scaffold_13	1134097	1134098	rnd-6_family-151	HiC_scaffold_13	1133136	1135335	P13751	1B02_PANTR	+
STRG.27131.1	HiC_scaffold_13	1151070	1151071	rnd-6_family-151	HiC_scaffold_13	1150031	1151074	P13749	1A04_PANTR	-
STRG.27131.2	HiC_scaffold_13	1150106	1150107	rnd-6_family-151	HiC_scaffold_13	1150031	1151074	P13749	1A04_PANTR	-
STRG.27131.3	HiC_scaffold_13	1150106	1150107	rnd-6_family-151	HiC_scaffold_13	1150031	1151074	P13749	1A04_PANTR	-
STRG.27131.4	HiC_scaffold_13	1135417	1135418	rnd-6_family-151	HiC_scaffold_13	1135403	1136486	P13749	1A04_PANTR	-
STRG.27131.5	HiC_scaffold_13	1150106	1150107	rnd-6_family-151	HiC_scaffold_13	1150031	1151074	P30515	1A01_SAGOE	-
STRG.27515.1	HiC_scaffold_13	9168354	9168355	rnd-6_family-151	HiC_scaffold_13	9166747	9169085	P13749	1A04_PANTR	+
STRG.27516.1	HiC_scaffold_13	9574621	9574622	rnd-6_family-151	HiC_scaffold_13	9573947	9575115	P30387	1C04_GORGO	-
STRG.27516.11	HiC_scaffold_13	9170417	9170418	rnd-6_family-151	HiC_scaffold_13	9169716	9170872	P30378	1A04_GORGO	-
STRG.27516.14	HiC_scaffold_13	9151297	9151298	rnd-6_family-151	HiC_scaffold_13	9150590	9151744	P30378	1A04_GORGO	-
STRG.27516.15	HiC_scaffold_13	9546664	9546665	rnd-6_family-151	HiC_scaffold_13	9543711	9546681	P16211	1A01_PONPY	-
STRG.27516.2	HiC_scaffold_13	9639930	9639931	rnd-6_family-151	HiC_scaffold_13	9638649	9639934	P30379	1B01_GORGO	-
STRG.27516.3	HiC_scaffold_13	9170417	9170418	rnd-6_family-151	HiC_scaffold_13	9169716	9170872	P30387	1C04_GORGO	-
STRG.27516.4	HiC_scaffold_13	9492223	9492224	rnd-6_family-151	HiC_scaffold_13	9491527	9492426	P16209	1A01_PANTR	-
STRG.27516.5	HiC_scaffold_13	9639930	9639931	rnd-6_family-151	HiC_scaffold_13	9638649	9639934	P30379	1B01_GORGO	-
STRG.27516.6	HiC_scaffold_13	9639930	9639931	rnd-6_family-151	HiC_scaffold_13	9638649	9639934	P30379	1B01_GORGO	-
STRG.27516.7	HiC_scaffold_13	9521712	9521713	rnd-6_family-151	HiC_scaffold_13	9518925	9521894	P01894	HA1A_RABIT	-
STRG.27516.8	HiC_scaffold_13	9521712	9521713	rnd-6_family-151	HiC_scaffold_13	9518925	9521894	P01894	HA1A_RABIT	-
STRG.27517.1	HiC_scaffold_13	9710832	9710833	rnd-6_family-151	HiC_scaffold_13	9709505	9711858	P30515	1A01_SAGOE	-
STRG.27519.1	HiC_scaffold_13	9675923	9675924	rnd-6_family-151	HiC_scaffold_13	9675060	9679185	P30379	1B01_GORGO	-
STRG.27521.1	HiC_scaffold_13	9206952	9206953	rnd-6_family-151	HiC_scaffold_13	9206509	9207173	P30387	1C04_GORGO	+
STRG.27521.10	HiC_scaffold_13	9207219	9207220	rnd-6_family-151	HiC_scaffold_13	9207215	9210616	P30515	1A01_SAGOE	+
STRG.27521.11	HiC_scaffold_13	9207219	9207220	rnd-6_family-151	HiC_scaffold_13	9207215	9210616	P30515	1A01_SAGOE	+
STRG.27521.12	HiC_scaffold_13	9207219	9207220	rnd-6_family-151	HiC_scaffold_13	9207215	9210616	P16209	1A01_PANTR	+
STRG.27521.13	HiC_scaffold_13	9207219	9207220	rnd-6_family-151	HiC_scaffold_13	9207215	9210616	P30515	1A01_SAGOE	+
STRG.27521.14	HiC_scaffold_13	9240846	9240847	rnd-6_family-151	HiC_scaffold_13	9240352	9241506	P30385	1C02_GORGO	+
STRG.27521.16	HiC_scaffold_13	9175872	9175873	rnd-6_family-151	HiC_scaffold_13	9175692	9176326	P13749	1A04_PANTR	+
STRG.27521.17	HiC_scaffold_13	9175872	9175873	rnd-6_family-151	HiC_scaffold_13	9175692	9176326	P13749	1A04_PANTR	+
STRG.27521.18	HiC_scaffold_13	9175872	9175873	rnd-6_family-151	HiC_scaffold_13	9175692	9176326	P13749	1A04_PANTR	+
STRG.27521.19	HiC_scaffold_13	9175872	9175873	rnd-6_family-151	HiC_scaffold_13	9175692	9176326	P13749	1A04_PANTR	+
STRG.27521.2	HiC_scaffold_13	9207219	9207220	rnd-6_family-151	HiC_scaffold_13	9207215	9210616	P30515	1A01_SAGOE	+
STRG.27521.20	HiC_scaffold_13	9175872	9175873	rnd-6_family-151	HiC_scaffold_13	9175692	9176326	P13749	1A04_PANTR	+
STRG.27521.21	HiC_scaffold_13	9175872	9175873	rnd-6_family-151	HiC_scaffold_13	9175692	9176326	P13749	1A04_PANTR	+
STRG.27521.23	HiC_scaffold_13	9241031	9241032	rnd-6_family-151	HiC_scaffold_13	9240352	9241506	P30515	1A01_SAGOE	+
STRG.27521.25	HiC_scaffold_13	9675547	9675548	rnd-6_family-151	HiC_scaffold_13	9675060	9679185	P30515	1A01_SAGOE	+
STRG.27521.27	HiC_scaffold_13	9675547	9675548	rnd-6_family-151	HiC_scaffold_13	9675060	9679185	P13753	HA1B_BOVIN	+
STRG.27521.29	HiC_scaffold_13	9313847	9313848	rnd-6_family-151	HiC_scaffold_13	9313364	9315728	P30515	1A01_SAGOE	+
STRG.27521.3	HiC_scaffold_13	9240846	9240847	rnd-6_family-151	HiC_scaffold_13	9240352	9241506	P30515	1A01_SAGOE	+
STRG.27521.30	HiC_scaffold_13	9535998	9535999	rnd-6_family-151	HiC_scaffold_13	9535792	9536089	P30515	1A01_SAGOE	+
STRG.27521.31	HiC_scaffold_13	9240846	9240847	rnd-6_family-151	HiC_scaffold_13	9240352	9241506	P30515	1A01_SAGOE	+
STRG.27521.4	HiC_scaffold_13	9240846	9240847	rnd-6_family-151	HiC_scaffold_13	9240352	9241506	P30387	1C04_GORGO	+
STRG.27521.5	HiC_scaffold_13	9240846	9240847	rnd-6_family-151	HiC_scaffold_13	9240352	9241506	P30387	1C04_GORGO	+
STRG.27521.6	HiC_scaffold_13	9206952	9206953	rnd-6_family-151	HiC_scaffold_13	9206509	9207173	P30387	1C04_GORGO	+
STRG.27521.7	HiC_scaffold_13	9240846	9240847	rnd-6_family-151	HiC_scaffold_13	9240352	9241506	P30387	1C04_GORGO	+
STRG.27521.8	HiC_scaffold_13	9647256	9647257	rnd-6_family-151	HiC_scaffold_13	9646976	9647962	P30515	1A01_SAGOE	+
STRG.27522.2	HiC_scaffold_13	9490370	9490371	rnd-6_family-151	HiC_scaffold_13	9489440	9491473	P30511	HLAF_HUMAN	+
STRG.27523.1	HiC_scaffold_13	9491720	9491721	rnd-6_family-151	HiC_scaffold_13	9491527	9492426	P30515	1A01_SAGOE	+
STRG.27523.2	HiC_scaffold_13	9522161	9522162	rnd-6_family-151	HiC_scaffold_13	9521944	9522487	P30378	1A04_GORGO	+
STRG.41867.1	HiC_scaffold_20	73875386	73875387	rnd-6_family-151	HiC_scaffold_20	73875262	73878045	P13748	1A03_PANTR	+
STRG.41867.2	HiC_scaffold_20	73875386	73875387	rnd-6_family-151	HiC_scaffold_20	73875262	73878045	P13748	1A03_PANTR	+
STRG.41867.3	HiC_scaffold_20	73835645	73835646	rnd-6_family-151	HiC_scaffold_20	73835443	73838233	P13749	1A04_PANTR	+
STRG.41867.4	HiC_scaffold_20	73875386	73875387	rnd-6_family-151	HiC_scaffold_20	73875262	73878045	P13748	1A03_PANTR	+
STRG.41867.6	HiC_scaffold_20	73875764	73875765	rnd-6_family-151	HiC_scaffold_20	73875262	73878045	P30515	1A01_SAGOE	+
STRG.41867.7	HiC_scaffold_20	73875386	73875387	rnd-6_family-151	HiC_scaffold_20	73875262	73878045	P13748	1A03_PANTR	+
STRG.41867.8	HiC_scaffold_20	73835645	73835646	rnd-6_family-151	HiC_scaffold_20	73835443	73838233	P13749	1A04_PANTR	+
STRG.41867.9	HiC_scaffold_20	73835645	73835646	rnd-6_family-151	HiC_scaffold_20	73835443	73838233	P30515	1A01_SAGOE	+
STRG.54687.1	HiC_scaffold_1001	39573	39574	rnd-6_family-151	HiC_scaffold_1001	39339	41185	P30511	HLAF_HUMAN	+
STRG.54688.1	HiC_scaffold_1001	40626	40627	rnd-6_family-151	HiC_scaffold_1001	39339	41185	P30515	1A01_SAGOE	-
STRG.54697.1	HiC_scaffold_1024	34235	34236	rnd-6_family-151	HiC_scaffold_1024	34007	34395	P30515	1A01_SAGOE	+
STRG.54697.2	HiC_scaffold_1024	44804	44805	rnd-6_family-151	HiC_scaffold_1024	44618	45077	P13749	1A04_PANTR	+
STRG.54697.3	HiC_scaffold_1024	34235	34236	rnd-6_family-151	HiC_scaffold_1024	34007	34395	P30515	1A01_SAGOE	+
STRG.54699.1	HiC_scaffold_1024	46735	46736	rnd-6_family-151	HiC_scaffold_1024	45069	47365	P33617	HLAF_MACMU	-
STRG.58462.1	HiC_scaffold_10863	8831	8832	rnd-6_family-151	HiC_scaffold_10863	8362	9152	P30517	1C01_SAGOE	+
STRG.58463.1	HiC_scaffold_10863	18241	18242	rnd-6_family-151	HiC_scaffold_10863	17707	18609	P30515	1A01_SAGOE	+
STRG.58464.2	HiC_scaffold_10863	19372	19373	rnd-6_family-151	HiC_scaffold_10863	19244	19648	P16209	1A01_PANTR	-
STRG.58465.1	HiC_scaffold_10863	18954	18955	rnd-6_family-151	HiC_scaffold_10863	18631	19016	P13748	1A03_PANTR	-
STRG.58471.3	HiC_scaffold_10862	53603	53604	rnd-6_family-151	HiC_scaffold_10862	52653	55446	P01893	HLAH_HUMAN	+
STRG.58471.4	HiC_scaffold_10862	54667	54668	rnd-6_family-151	HiC_scaffold_10862	52653	55446	P30516	1B01_SAGOE	+
STRG.58472.1	HiC_scaffold_10862	54035	54036	rnd-6_family-151	HiC_scaffold_10862	52653	55446	P01889	HLAB_HUMAN	+
STRG.58473.1	HiC_scaffold_10862	107455	107456	rnd-6_family-151	HiC_scaffold_10862	106390	107740	P13749	1A04_PANTR	-
STRG.58473.2	HiC_scaffold_10862	107455	107456	rnd-6_family-151	HiC_scaffold_10862	106390	107740	P13749	1A04_PANTR	-
24 hrs
	TSS Coordinates			TE and location
STRINGTIE Isoform ID	Chr	start	end	TE	Chr	start	end	SwissProt ID	Gene ID	Strandedness
STRG.41867.1	HiC_scaffold_20	73875386	73875387	rnd-6_family-151	HiC_scaffold_20	73875262	73878045	P13748	1A03_PANTR	+
STRG.41867.2	HiC_scaffold_20	73875386	73875387	rnd-6_family-151	HiC_scaffold_20	73875262	73878045	P13748	1A03_PANTR	+
STRG.41867.4	HiC_scaffold_20	73875386	73875387	rnd-6_family-151	HiC_scaffold_20	73875262	73878045	P13748	1A03_PANTR	+
STRG.41867.6	HiC_scaffold_20	73875764	73875765	rnd-6_family-151	HiC_scaffold_20	73875262	73878045	P30515	1A01_SAGOE	+
STRG.58463.1	HiC_scaffold_10863	18241	18242	rnd-6_family-151	HiC_scaffold_10863	17707	18609	P30515	1A01_SAGOE	+
STRG.58465.1	HiC_scaffold_10863	18954	18955	rnd-6_family-151	HiC_scaffold_10863	18631	19016	P13748	1A03_PANTR	-
STRG.58465.1	HiC_scaffold_10863	18954	18955	rnd-6_family-151	HiC_scaffold_10863	18631	19016	P13748	1A03_PANTR	-
