## Supplementary Table 5 for "Transcriptional dynamics of transposable elements in the type I IFN response in *Myotis lucifugus* cells"

### Sheet: Concat_DNAt
Concatenated exons tblastx analysis
Seq Identity >= 90%, e-value =< 1e-10, alignment length >= 300bp
	Location
STRINGTIE Isoform ID	Chr	start	end	DNA transposon	SwissProt ID	Gene_Species	RSEM: TPM
STRG.27666.2	HiC_scaffold_13	10769122	10789762	Mariner1_BT#DNA/TcMar-Mariner	Q9UJU3	ZNF112	1.34333
STRG.43266.1	HiC_scaffold_20	61716504	61721432	rnd-6_family-18251#DNA/Zisupton	P68105	EF1A1_RABIT	4723.78
STRG.2227.2	HiC_scaffold_1	153805483	153928368	Tigger1a_Car#DNA/TcMar-Tigger	Q8IYH5	ZZZ3_HUMAN	13.7167
			** NO 4hr or 24hr ISGS **

### Sheet: ORF_DNAt
ORF tblastx analysis
Seq Identity >= 90%, e-value =< 1e-10, alignment length >= 300bp
	Location
STRINGTIE Isoform ID	Chr	start	end	DNA transposon	SwissProt ID	Gene_Species	RSEM: TPM
STRG.21437.1	HiC_scaffold_10	5484765	5507567	HELIBAT1#RC/Helitron	Q9GZY4	COA1_HUMAN	6.65333
STRG.22592.1	HiC_scaffold_10	65150573	65178713	rnd-6_family-2481#DNA/PiggyBac	Q1RMH9	DNJC2_BOVIN	30.88
STRG.2277.1	HiC_scaffold_1	116744659	117406618	hAT-4_ML#DNA/hAT-Charlie	O60547	GMDS_HUMAN	12.6167
STRG.2363.3	HiC_scaffold_1	120758245	121168338	rnd-6_family-5979#DNA/PiggyBac	O95363	SYFM_HUMAN	9.33
STRG.33587.1	HiC_scaffold_15	56387810	56486568	rnd-5_family-1150#DNA/hAT-Charlie	A0PJZ3	GXLT2_HUMAN	12.1367
STRG.41542.1	HiC_scaffold_19	81599057	81645681	HELIBAT1#RC/Helitron	O15519	CFLAR_HUMAN	9.76667
STRG.43357.1	HiC_scaffold_20	70963584	71045145	SPIN_Og#DNA/hAT-Charlie	Q9Y4E5	ZN451_HUMAN	8.22
STRG.43359.1	HiC_scaffold_20	70910405	71073322	SPIN_Og#DNA/hAT-Charlie	P30274	CCNA2_BOVIN	62.18
STRG.4400.1	HiC_scaffold_1	196641620	196854010	Myotis_hAT1#DNA/hAT-Charlie	O43432	IF4G3_HUMAN	23.2167
STRG.44338.1	HiC_scaffold_21	59409331	59489437	HELIBAT1#RC/Helitron	Q9Y2U8	MAN1_HUMAN	23.8967
STRG.44366.1	HiC_scaffold_21	60357923	60441570	rnd-5_family-329#DNA/TcMar-Mariner	Q9Y616	IRAK3_HUMAN	3.83333
STRG.44366.2	HiC_scaffold_21	60357923	60377674	rnd-5_family-329#DNA/TcMar-Mariner	Q7JQ07	MOS1T_DROMA	2.73
STRG.44372.1	HiC_scaffold_21	60361479	60379071	rnd-5_family-329#DNA/TcMar-Mariner	Q9DA39	LFG4_MOUSE	74.85
STRG.44704.1	HiC_scaffold_21	74258902	74350313	rnd-6_family-2481#DNA/PiggyBac	Q8N6Q8	MET25_HUMAN	3.37333
STRG.45115.2	HiC_scaffold_21	3474575	3615723	HELIBAT1#RC/Helitron	Q969V6	MRTFA_HUMAN	11.0633
STRG.47127.1	HiC_scaffold_21	144029188	144238273	rnd-6_family-1790#DNA/hAT-Charlie	Q8WXW3	PIBF1_HUMAN	6.45667
STRG.47351.1	HiC_scaffold_21	88136636	88146466	HELIBAT1#RC/Helitron	A8MPP1	D11L8_HUMAN	4.07667
STRG.47736.1	HiC_scaffold_21	102903298	103051191	SPIN_Og#DNA/hAT-Charlie	Q9BXK5	B2L13_HUMAN	4.19333
STRG.47915.1	HiC_scaffold_21	110788686	111018536	rnd-6_family-2481#DNA/PiggyBac	Q9Y3M8	STA13_HUMAN	35.4033
STRG.47991.1	HiC_scaffold_21	114252296	114389526	HELIBAT1#RC/Helitron	Q5T200	ZC3HD_HUMAN	21.1033
STRG.48060.1	HiC_scaffold_21	117052625	117275885	rnd-1_family-436#RC/Helitron	Q96P53	WDFY2_HUMAN	8.17
STRG.49588.1	HiC_scaffold_22	9221104	9312659	rnd-6_family-2481#DNA/PiggyBac	O75582	KS6A5_HUMAN	2.10667
STRG.49592.1	HiC_scaffold_22	9133683	9331663	rnd-6_family-2481#DNA/PiggyBac	Q12870	TCF15_HUMAN	47.3467
STRG.50137.1	HiC_scaffold_22	31024383	31074562	HELIBAT1#RC/Helitron	Q9XTA5	HIF1A_BOVIN	160.827
STRG.50613.1	HiC_scaffold_22	44333968	44548464	HELIBAT1#RC/Helitron	O15014	ZN609_HUMAN	5.41667
STRG.50763.1	HiC_scaffold_22	50773395	51121680	Myotis_hAT1#DNA/hAT-Charlie	Q99081	HTF4_HUMAN	25.84
STRG.50778.1	HiC_scaffold_22	51771123	51888796	HELIBAT1#RC/Helitron	P46934	NEDD4_HUMAN	11.8367
STRG.51022.2	HiC_scaffold_22	60842337	60933448	HELIBAT1#RC/Helitron	Q96JI7	SPTCS_HUMAN	9.44667
STRG.794.1	HiC_scaffold_1	89882299	90153050	HELIBAT1#RC/Helitron	Q04446	GLGB_HUMAN	19.03
				** NO 4hr or 24hr ISGS **

### Sheet: Retrotransposons
Concatenated exons tblastx analysis
Seq Identity >= 90%, e-value =< 1e-10, alignment length >= 300bp
	Location
STRINGTIE Isoform ID	Chr	start	end	Retrotransposon	SwissProt ID	Gene_Species	RSEM: TPM
STRG.21450.1	HiC_scaffold_10	5632104	5755209	ltr-1_family-152#LTR/ERV1	Q1RMZ1	BMT2_HUMAN	3.62333	E1
STRG.47664.1	HiC_scaffold_21	100098295	100183106	ERV1-9N-I_ML#LTR/ERV1	Q9NRM7	LATS2_HUMAN	15.2433	E1 (5'UTR)
STRG.2227.1	HiC_scaffold_1	153805483	153928368	MIRb#SINE/MIR	Q8IYH5	ZZZ3_HUMAN	13.7167	alt Exon
STRG.21337.1	HiC_scaffold_10	3463043	3557777	L1MCb#LINE/L1	Q8NCW6	GLT11_HUMAN	9.33	E2 (5'UTR)
			** NO 4hr or 24hr ISGS **

### Sheet: ORF_Retrotransposons
ORF tblastx analysis
Seq Identity >= 90%, e-value =< 1e-10, alignment length >= 300bp
	Location
STRINGTIE Isoform ID	Chr	start	end	Retrotransposon	SwissProt ID	Gene_Species	RSEM: TPM
STRG.1010.1	HiC_scaffold_1	106516054	106787181	L1MAB2_ML#LINE/L1	O00469	PLOD2_HUMAN	64.77
STRG.1010.1	HiC_scaffold_1	106516054	106787181	L1-4a_EF#LINE/L1	O00469	PLOD2_HUMAN	64.77
STRG.1018.1	HiC_scaffold_1	107360200	107399137	rnd-1_family-66#LINE/L1	Q8NDZ4	DIK2A_HUMAN	10.9633
STRG.1072.1	HiC_scaffold_1	109612906	109769496	L1MAB2_ML#LINE/L1	Q13535	ATR_HUMAN	8.81667
STRG.1177.1	HiC_scaffold_1	112872726	112945743	L1MAB2_ML#LINE/L1	Q2KJB1	SEP10_BOVIN	44.7133
STRG.1764.2	HiC_scaffold_1	53366368	53775028	L1MAB2_ML#LINE/L1	A2CG49	KALRN_MOUSE	1.20667
STRG.1813.18	HiC_scaffold_1	55160774	55507786	L1MAB2_ML#LINE/L1	Q460N5	PAR14_HUMAN	84.87
STRG.1872.1	HiC_scaffold_1	57519096	57698797	rnd-1_family-31#LINE/L1	P49841	GSK3B_HUMAN	31.4833
STRG.1949.1	HiC_scaffold_1	63391552	63431376	L1MAB2_ML#LINE/L1	Q2T9X8	SPICE_BOVIN	9.27
STRG.1962.1	HiC_scaffold_1	62987155	63808628	L1MAB2_ML#LINE/L1	Q0P5E7	GTPB8_BOVIN	8.45667
STRG.2023.2	HiC_scaffold_1	68111015	68357931	L1MAB2_ML#LINE/L1	Q9N0K1	CD47_BOVIN	12.36
STRG.2023.6	HiC_scaffold_1	68111015	68315175	L1-2a_EF#LINE/L1	Q9N0K1	CD47_BOVIN	39.48
STRG.2128.1	HiC_scaffold_1	76557757	76655127	L1MAB2_ML#LINE/L1	Q9NWC5	TM45A_HUMAN	8.71667
STRG.21489.2	HiC_scaffold_10	9235148	9402552	L1MAB2_ML#LINE/L1	A0M8U1	ST7_CHICK	13.2733
STRG.2164.1	HiC_scaffold_1	77888272	77921118	L1MAB2_ML#LINE/L1	Q9H0F7	ARL6_HUMAN	2.87333
STRG.21731.1	HiC_scaffold_10	21719625	21984873	ERV2X1A-I_ML#LTR/ERVK	Q5E9D3	MIC19_BOVIN	68.2633
STRG.22075.1	HiC_scaffold_10	42207363	42331120	L1MAB2_ML#LINE/L1	Q99996	AKAP9_HUMAN	18.22
STRG.22125.1	HiC_scaffold_10	43174486	43300148	L1MAB2_ML#LINE/L1	Q96JG6	VPS50_HUMAN	12.1433
STRG.22149.2	HiC_scaffold_10	44351436	44539228	L1MAB2_ML#LINE/L1	Q9ULJ8	NEB1_HUMAN	1.69333
STRG.22229.1	HiC_scaffold_10	51817580	51970508	L1MAB2_ML#LINE/L1	E1BCH6	ISPD_BOVIN	1.82333
STRG.2262.2	HiC_scaffold_1	115426948	115660136	L1MAB2_ML#LINE/L1	Q96KP1	EXOC2_HUMAN	7.52333
STRG.22710.1	HiC_scaffold_10	69267652	69391992	L1MAB2_ML#LINE/L1	P49418	AMPH_HUMAN	1.33
STRG.23767.1	HiC_scaffold_11	70379371	70430668	L1MAB2_ML#LINE/L1	Q76EJ3	S35D2_HUMAN	7.69
STRG.23791.1	HiC_scaffold_11	70817002	70857169	L1MAB2_ML#LINE/L1	Q148E0	PXL2C_BOVIN	2.45
STRG.23919.1	HiC_scaffold_11	74252564	74356408	L1MAB2_ML#LINE/L1	P41252	SYIC_HUMAN	44.1333
STRG.23926.1	HiC_scaffold_11	74397672	74503056	L1MAB2_ML#LINE/L1	Q5SR56	MF14B_HUMAN	25.4933
STRG.23928.1	HiC_scaffold_11	73960289	74176686	L1MAB2_ML#LINE/L1	Q6IPU0	CENPP_HUMAN	7.21333
STRG.24118.2	HiC_scaffold_11	15623398	15748237	ltr-1_family-33#LTR/ERVK	P46628	LPAR1_SHEEP	4.27
STRG.24631.1	HiC_scaffold_11	28035777	28090752	ltr-1_family-33#LTR/ERVK	O95786	DDX58_HUMAN	73.78
STRG.24665.1	HiC_scaffold_11	29866853	30002026	L1MAB2_ML#LINE/L1	Q16620	NTRK2_HUMAN	2.59333
STRG.25028.1	HiC_scaffold_11	53489131	53580875	L1MAB2_ML#LINE/L1	Q5VTQ0	TT39B_HUMAN	30.6433
STRG.25079.1	HiC_scaffold_11	56527954	56569920	L1MAB2_ML#LINE/L1	Q7Z4H7	HAUS6_HUMAN	18.1533
STRG.25095.1	HiC_scaffold_11	57518541	57776521	L1MAB2_ML#LINE/L1	A2AM29	AF9_MOUSE	1.04333
STRG.25174.1	HiC_scaffold_12	474713	522367	rnd-1_family-31#LINE/L1	O60934	NBN_HUMAN	20.4333
STRG.25212.1	HiC_scaffold_12	1868009	1892199	L1MAB2_ML#LINE/L1	Q96DB5	RMD1_HUMAN	3.25667
STRG.25238.1	HiC_scaffold_12	3372386	4311449	L1MAB_ML#LINE/L1	Q6P5F7	TTYH3_MOUSE	2.69333
STRG.2532.1	HiC_scaffold_1	132296347	132371709	L1MAB2_ML#LINE/L1	P49790	NU153_HUMAN	56.2267
STRG.25703.1	HiC_scaffold_12	27458440	27558771	rnd-1_family-66#LINE/L1	Q8TB45	DPTOR_HUMAN	0.89
STRG.2576.1	HiC_scaffold_1	134851728	135479939	rnd-1_family-66#LINE/L1	Q5VV42	CDKAL_HUMAN	12.9833
STRG.25774.1	HiC_scaffold_12	34348675	34407988	L1MAB2_ML#LINE/L1	Q96RS6	NUDC1_HUMAN	28.0667
STRG.25841.1	HiC_scaffold_12	38309229	38320509	L1MAB2_ML#LINE/L1	Q8CG08	CTHR1_RAT	16.0733
STRG.25971.1	HiC_scaffold_12	42262434	42545616	L1MAB2_ML#LINE/L1	Q9Y646	CBPQ_HUMAN	10.4833
STRG.26094.2	HiC_scaffold_12	47329969	47439313	L1-2a_EF#LINE/L1	Q9BYG8	GSDMC_HUMAN	1.10667
STRG.2648.1	HiC_scaffold_1	140624618	140673698	L1MAB2_ML#LINE/L1	Q92990	GLMN_HUMAN	11.5033
STRG.270.1	HiC_scaffold_1	4521971	4567445	L1MAB2_ML#LINE/L1	Q9WUZ7	SH3BG_MOUSE	13.5
STRG.2708.11	HiC_scaffold_1	143753040	144073054	rnd-3_family-243#LINE/L1	Q5D1D6	GBP1_CHLAE	142.083
STRG.271.1	HiC_scaffold_1	4464397	4477244	L1MAB2_ML#LINE/L1	O00258	GET1_HUMAN	41.6667
STRG.2711.1	HiC_scaffold_1	143523567	143630036	L1MAB2_ML#LINE/L1	Q5R9T9	GBP6_PONAB	3.17
STRG.2713.1	HiC_scaffold_1	143527146	143535642	L1MAB2_ML#LINE/L1	Q8N8V2	GBP7_HUMAN	1.14333
STRG.2717.2	HiC_scaffold_1	143758725	143955492	rnd-3_family-243#LINE/L1	P32455	GBP1_HUMAN	8.76
STRG.2720.1	HiC_scaffold_1	143754449	144072856	rnd-3_family-243#LINE/L1	Q5D1D6	GBP1_CHLAE	3.23667
STRG.27245.16	HiC_scaffold_13	4145353	4166125	L1MAB2_ML#LINE/L1	Q8TAQ5	ZN420_HUMAN	3.35
STRG.2726.1	HiC_scaffold_1	144223974	144324192	L1MAB2_ML#LINE/L1	Q16513	PKN2_HUMAN	24.7833
STRG.277.1	HiC_scaffold_1	4536020	4563136	L1MAB2_ML#LINE/L1	Q9WUZ7	SH3BG_MOUSE	19.3967
STRG.277.1	HiC_scaffold_1	4536020	4563136	L1MAB2_ML#LINE/L1	Q9WUZ7	SH3BG_MOUSE	19.3967
STRG.27746.1	HiC_scaffold_13	13434597	14275788	ERV2X1A-I_ML#LTR/ERVK	P62083	RS7_RAT	276.07
STRG.27746.1	HiC_scaffold_13	13434597	14275788	L1MAB2_ML#LINE/L1	P62083	RS7_RAT	276.07
STRG.28138.1	HiC_scaffold_13	20464145	20514117	L1MAB2_ML#LINE/L1	Q8HXL3	WDR62_PIG	4.15667
STRG.2815.1	HiC_scaffold_1	148445310	148568462	L1MAB2_ML#LINE/L1	Q6ZT98	TTLL7_HUMAN	13.99
STRG.28234.1	HiC_scaffold_13	21786568	21839911	ltr-1_family-27#LTR/ERV1	Q9UBT2	SAE2_HUMAN	92.83
STRG.28236.1	HiC_scaffold_13	21016852	21778768	L1MAB2_ML#LINE/L1	Q7TQJ8	WTIP_MOUSE	8.27
STRG.28275.1	HiC_scaffold_13	23035068	23120769	L1MAB2_ML#LINE/L1	Q96ST8	CEP89_HUMAN	5.59
STRG.28275.1	HiC_scaffold_13	23035068	23120769	HAL1-1E_ML#LINE/L1	Q96ST8	CEP89_HUMAN	5.59
STRG.2844.1	HiC_scaffold_1	159649482	159832419	ERV2X1A-I_ML#LTR/ERVK	Q8N6S4	AN13C_HUMAN	24.2933
STRG.28446.1	HiC_scaffold_13	25255720	25323659	rnd-3_family-243#LINE/L1	Q8WYQ9	ZCH14_HUMAN	11.4167
STRG.28594.1	HiC_scaffold_13	30359817	31196727	rnd-1_family-66#LINE/L1	Q7JQ07	MOS1T_DROMA	9.58667
STRG.28738.1	HiC_scaffold_13	36569236	36642672	L1MAB2_ML#LINE/L1	Q6ZVD8	PHLP2_HUMAN	3.19667
STRG.2932.1	HiC_scaffold_1	164120192	164258177	L1MAB2_ML#LINE/L1	Q5VU97	CAHD1_HUMAN	6.58667
STRG.2952.1	HiC_scaffold_1	165109032	165173087	L1MAB2_ML#LINE/L1	A8K855	EFCB7_HUMAN	2.52667
STRG.2981.1	HiC_scaffold_1	166257816	166482845	HAL1-1E_ML#LINE/L1	Q8NI35	INADL_HUMAN	1.21
STRG.30081.1	HiC_scaffold_15	27393091	27458134	ltr-1_family-138#LTR/ERVK	P05166	PCCB_HUMAN	18.77
STRG.30086.1	HiC_scaffold_15	27465684	27774353	L1MAB2_ML#LINE/L1	Q8WVM7	STAG1_HUMAN	32.67
STRG.30246.1	HiC_scaffold_15	32233733	32386933	HAL1-1E_ML#LINE/L1	O94876	TMCC1_HUMAN	5.97
STRG.30406.1	HiC_scaffold_15	35605100	36261734	L1MAB2_ML#LINE/L1	Q9NS91	RAD18_HUMAN	11.8967
STRG.30765.3	HiC_scaffold_14	12395934	12473962	L1MAB2_ML#LINE/L1	Q8IZL8	PELP1_HUMAN	13.0033
STRG.30766.1	HiC_scaffold_14	11864497	12414109	rnd-1_family-66#LINE/L1	Q5RBE8	LOX15_PONAB	13.8667
STRG.30766.1	HiC_scaffold_14	11864497	12414109	L1MAB2_ML#LINE/L1	Q5RBE8	LOX15_PONAB	13.8667
STRG.30835.1	HiC_scaffold_14	12886345	12999701	L1MAB2_ML#LINE/L1	Q15276	RABE1_HUMAN	66.1733
STRG.3252.1	HiC_scaffold_1	178234694	178259414	L1MAB2_ML#LINE/L1	O00519	FAAH1_HUMAN	2.31667
STRG.3337.1	HiC_scaffold_1	180485750	180506301	L1MAB2_ML#LINE/L1	Q5T011	SZT2_HUMAN	3.84667
STRG.33457.1	HiC_scaffold_15	47373393	48257033	L1MAB2_ML#LINE/L1	Q6I9Y2	THOC7_HUMAN	44.2067
STRG.33562.1	HiC_scaffold_15	54642340	55185025	L1MAB2_ML#LINE/L1	Q9H334	FOXP1_HUMAN	3.38
STRG.33694.1	HiC_scaffold_16	1173337	1277909	ltr-1_family-27#LTR/ERV1	P56545	CTBP2_HUMAN	48.54
STRG.33972.1	HiC_scaffold_16	11645946	11763240	L1MAB2_ML#LINE/L1	Q9UEY8	ADDG_HUMAN	13.6767
STRG.34070.1	HiC_scaffold_16	54519243	54614615	L1MAB2_ML#LINE/L1	T1NXB5	VSTM4_MOUSE	5.46
STRG.34073.1	HiC_scaffold_16	55135983	55190284	L1MAB2_ML#LINE/L1	Q91Y86	MK08_MOUSE	27.8033
STRG.3423.1	HiC_scaffold_1	181700657	181798082	L1MAB2_ML#LINE/L1	Q9NR50	EI2BG_HUMAN	19.9467
STRG.346.1	HiC_scaffold_1	6632749	6675253	HAL1-1E_ML#LINE/L1	Q2HJ84	PKNX1_BOVIN	9.26
STRG.35530.3	HiC_scaffold_17	8559653	8592957	L1MAB2_ML#LINE/L1	P53995	APC1_MOUSE	1.16
STRG.36147.1	HiC_scaffold_17	30325223	30561924	L1MAB2_ML#LINE/L1	O95876	FRITZ_HUMAN	1.45333
STRG.36158.1	HiC_scaffold_17	30608436	30883785	rnd-1_family-66#LINE/L1	Q8NDI1	EHBP1_HUMAN	24.49
STRG.3647.1	HiC_scaffold_1	184739046	184756528	ERV2X1A-I_ML#LTR/ERVK	Q5RBS5	BOREA_PONAB	47.42
STRG.37498.1	HiC_scaffold_18	3034529	3072177	rnd-1_family-66#LINE/L1	Q92785	REQU_HUMAN	40.8833
STRG.38701.1	HiC_scaffold_18	28610817	29158863	ERV2X1A-I_ML#LTR/ERVK	P35712	SOX6_HUMAN	1.11667
STRG.38774.1	HiC_scaffold_18	31345611	31971856	L1MAB2_ML#LINE/L1	Q9NVD7	PARVA_HUMAN	186.803
STRG.39017.14	HiC_scaffold_18	37781358	37934917	ltr-1_family-72#LTR/ERVK	Q9BYJ4	TRI34_HUMAN	10.7933
STRG.39017.6	HiC_scaffold_18	37840737	37941303	ltr-1_family-72#LTR/ERVK	Q9C035	TRIM5_HUMAN	3.05667
STRG.39018.3	HiC_scaffold_18	37755005	37925775	ltr-1_family-72#LTR/ERVK	Q8IYM9	TRI22_HUMAN	4.58667
STRG.39055.3	HiC_scaffold_18	39214345	39411997	L1MAB2_ML#LINE/L1	P70302	STIM1_MOUSE	22.9867
STRG.39518.2	HiC_scaffold_18	69733485	70580703	L1MAB2_ML#LINE/L1	Q8NCY6	MSD4_HUMAN	7.12
STRG.39523.1	HiC_scaffold_18	70855488	70865538	ltr-1_family-33#LTR/ERVK	Q920D5	CASPC_RAT	5.15
STRG.39578.2	HiC_scaffold_18	74164685	74274499	L1-4a_EF#LINE/L1	Q9H6U8	ALG9_HUMAN	4.38333
STRG.39578.2	HiC_scaffold_18	74164685	74274499	HAL1-1E_ML#LINE/L1	Q9H6U8	ALG9_HUMAN	4.38333
STRG.39666.4	HiC_scaffold_18	77565174	77623444	L1MAB2_ML#LINE/L1	Q8ND24	RN214_HUMAN	2.17333
STRG.39863.1	HiC_scaffold_18	79584101	79721612	rnd-1_family-66#LINE/L1	Q9NZN5	ARHGC_HUMAN	46.1167
STRG.39863.1	HiC_scaffold_18	79584101	79721612	L1MAB2_ML#LINE/L1	Q9NZN5	ARHGC_HUMAN	46.1167
STRG.39894.1	HiC_scaffold_19	422649	529573	L1MAB2_ML#LINE/L1	Q8BIH0	SP130_MOUSE	9.15333
STRG.39896.1	HiC_scaffold_19	174496	371249	L1MAB2_ML#LINE/L1	Q9NYU2	UGGG1_HUMAN	31.1
STRG.40180.2	HiC_scaffold_19	28128601	28507498	L1MAB2_ML#LINE/L1	Q9P267	MBD5_HUMAN	2.92667
STRG.40387.1	HiC_scaffold_19	39272749	39337701	L1MAB2_ML#LINE/L1	Q9BYX4	IFIH1_HUMAN	218.96
STRG.40970.1	HiC_scaffold_19	60318339	60625392	L1MAB2_ML#LINE/L1	Q8IYB7	DI3L2_HUMAN	2.28333
STRG.41028.3	HiC_scaffold_19	61635345	61752281	L1MAB2_ML#LINE/L1	Q13342	SP140_HUMAN	1.58333
STRG.41485.1	HiC_scaffold_19	80544005	80604258	L1MAB2_ML#LINE/L1	Q6P1L5	F117B_HUMAN	2.24667
STRG.41889.1	HiC_scaffold_20	73730456	74725322	rnd-3_family-243#LINE/L1	Q9Y6G1	TM14A_HUMAN	25.5667
STRG.42735.1	HiC_scaffold_20	34513459	34688748	L1MAB_ML#LINE/L1	Q62844	FYN_RAT	3.77667
STRG.42913.1	HiC_scaffold_20	42269938	42517217	L1MAB2_ML#LINE/L1	E1BNG3	ASCC3_BOVIN	22.3167
STRG.43006.1	HiC_scaffold_20	50642458	50801157	L1MAB2_ML#LINE/L1	Q9Y2G4	ANKR6_HUMAN	1.47
STRG.43078.1	HiC_scaffold_20	52306817	52395358	L1MAB2_ML#LINE/L1	O60281	ZN292_HUMAN	5.72667
STRG.43162.1	HiC_scaffold_20	55646871	55730002	L1MAB2_ML#LINE/L1	Q9P2D0	IBTK_HUMAN	14.64
STRG.43293.2	HiC_scaffold_20	63668796	63788627	HAL1-1E_ML#LINE/L1	Q91VZ6	SMAP1_MOUSE	16.34
STRG.4330.1	HiC_scaffold_1	195207565	195283859	L1MAB2_ML#LINE/L1	Q6ZQ88	KDM1A_MOUSE	47.0767
STRG.43340.1	HiC_scaffold_20	70554428	70821632	L1MAB2_ML#LINE/L1	P33610	PRI2_MOUSE	20.8067
STRG.43359.1	HiC_scaffold_20	70910405	71073322	L1MAB2_ML#LINE/L1	P30274	CCNA2_BOVIN	62.18
STRG.43423.1	HiC_scaffold_20	79036771	79108351	L1-1a_EF#LINE/L1	O75509	TNR21_HUMAN	4.64
STRG.43452.1	HiC_scaffold_20	80748771	81158585	L1-4a_EF#LINE/L1	O75486	SUPT3_HUMAN	4.42
STRG.43807.1	HiC_scaffold_20	89163036	89270839	rnd-3_family-243#LINE/L1	Q13451	FKBP5_HUMAN	16.3933
STRG.45899.2	HiC_scaffold_21	20336216	20654334	L1MAB2_ML#LINE/L1	Q3B8Q2	IF4A3_RAT	3.65667
STRG.46068.1	HiC_scaffold_21	29487808	29624825	L1MAB2_ML#LINE/L1	Q92185	SIA8A_HUMAN	1.43
STRG.47224.1	HiC_scaffold_21	83528769	83684522	L1MAB2_ML#LINE/L1	Q15075	EEA1_HUMAN	33.5767
STRG.47224.1	HiC_scaffold_21	83528769	83684522	rnd-1_family-66#LINE/L1	Q15075	EEA1_HUMAN	33.5767
STRG.47410.3	HiC_scaffold_21	89305488	89823020	L1MAB2_ML#LINE/L1	Q8IUD2	RB6I2_HUMAN	37.35
STRG.47465.1	HiC_scaffold_21	92430647	92590598	rnd-1_family-66#LINE/L1	P49336	CDK8_HUMAN	12.8233
STRG.47633.1	HiC_scaffold_21	99181143	99266401	L1MAB2_ML#LINE/L1	P51587	BRCA2_HUMAN	5.55
STRG.47638.1	HiC_scaffold_21	99459318	99604232	L1MAB2_ML#LINE/L1	Q5RDZ2	CRYL1_PONAB	24.7433
STRG.47700.1	HiC_scaffold_21	100460553	100558376	rnd-1_family-31#LINE/L1	Q8IYU8	MICU2_HUMAN	26.1133
STRG.47729.1	HiC_scaffold_21	102820456	102879671	rnd-1_family-66#LINE/L1	P50518	VATE1_MOUSE	28.6633
STRG.47736.1	HiC_scaffold_21	102903298	103051191	L1MAB2_ML#LINE/L1	Q9BXK5	B2L13_HUMAN	4.19333

### Sheet: ISG_ORF_Retrotransposons
ORF tblastx analysis: ISGS
Seq Identity >= 90%, e-value =< 1e-10, alignment length >= 300bp
	Location
STRINGTIE Isoform ID	Chr	start	end	Retrotransposon	SwissProt ID	Gene_Species	RSEM: TPM
STRG.1806.1	HiC_scaffold_1	55471060	55584922	L1MAB2_ML#LINE/L1	Q460N5	PAR14_HUMAN	53.0367
STRG.24631.1	HiC_scaffold_11	28035777	28090752	ltr-1_family-33#LTR/ERVK	O95786	DDX58_HUMAN	73.78
STRG.2708	HiC_scaffold_1	143753040	144073054	L1M5#LINE/L1	Q5D1D6	GBP1_CHLAE	142.083
STRG.2708	HiC_scaffold_1	143753040	144073054	L1MD#LINE/L1	Q5D1D6	GBP1_CHLAE	142.083
STRG.2708.11	HiC_scaffold_1	143753040	144073054	rnd-3_family-243#LINE/L1	Q5D1D6	GBP1_CHLAE	142.083
STRG.2708	HiC_scaffold_1	143753040	144073054	L1M4#LINE/L1	Q5D1D6	GBP1-L_CHLAE
STRG.2711.1	HiC_scaffold_1	143523567	143630036	L1MAB2_ML#LINE/L1	Q5R9T9	GBP6_PONAB	3.17
STRG.39017.14	HiC_scaffold_18	37781358	37934917	ltr-1_family-72#LTR/ERVK	Q9BYJ4	TRI34_HUMAN	10.7933
STRG.39018.3	HiC_scaffold_18	37755005	37925775	ltr-1_family-72#LTR/ERVK	Q8IYM9	TRI22_HUMAN	4.58667
STRG.39523.1	HiC_scaffold_18	70855488	70865538	ltr-1_family-33#LTR/ERVK	Q920D5	CASPC_RAT	5.15
STRG.40387.1	HiC_scaffold_19	39272749	39337701	L1MAB2_ML#LINE/L1	Q9BYX4	IFIH1_HUMAN	218.96
STRG.41028.3	HiC_scaffold_19	61635345	61752281	L1MAB2_ML#LINE/L1	Q13342	SP140_HUMAN	1.58333
